# Epigenetic age is accelerated in schizophrenia with age- and sex-specific effects and associated with polygenic disease risk

**DOI:** 10.1101/727859

**Authors:** Anil P.S. Ori, Loes M. Olde Loohuis, Jerry Guintivano, Eilis Hannon, Emma Dempster, David St. Clair, Nick J Bass, Andrew McQuillin, Jonathan Mill, Patrick F Sullivan, Rene S. Kahn, Steve Horvath, Roel A. Ophoff

**Affiliations:** University of California Los Angeles, Center for Neurobehavioral Genetics, Semel Institute for Neuroscience and Human Behavior, Los Angeles, CA, USA; Department of Genetics, University Medical Center Groningen, The Netherlands; Department of Psychiatry, University Medical Center Groningen, The Netherlands; University of North Carolina, Department of Genetics, Chapel Hill, NC, US; University of Exeter, University of Exeter Medical School, Exeter, UK; University of Aberdeen, Institute of Medical Sciences, Aberdeen, Scotland, UK; University College London, Division of Psychiatry, UK; King’s College London, London, UK; Karolinska Institutet, Department of Medical Epidemiology and Biostatistics, Stockholm, Sweden; Icahn School of Medicine at Mount Sinai, Department of Psychiatry, New York, NY, USA; University of California Los Angeles, Department of Biostatistics, Fielding School of Public Health, Los Angeles, CA, USA; University of California Los Angeles, Department of Human Genetics, David Geffen School of Medicine, Los Angeles, CA, USA; Erasmus University Medical Center, Department of Psychiatry, Rotterdam, The Netherlands

**Keywords:** schizophrenia, DNA methylation, aging, epigenetic clocks, biological aging, accelerated aging, polygenic risk, mortality risk

## Abstract

**Background:** The study of biological age acceleration may help identify at-risk individuals and contribute to reduce the rising global burden of age-related diseases. Using DNA methylation (DNAm) clocks, we investigated biological aging in schizophrenia (SCZ), a severe mental illness that is associated with an increased prevalence of age-related disabilities and morbidities. In a multi-cohort whole blood sample consisting of 1,090 SCZ cases and 1,206 controls, we investigated differential aging using three DNAm clocks (i.e. Hannum, Horvath, Levine). These clocks are highly predictive of chronological age and are known to capture different processes of biological aging.

**Results:** We found that blood-based DNAm aging is significantly altered in SCZ with age- and sex-specific effects that differ between clocks and map to distinct chronological age windows. Most notably, differential phenotypic age (Levine clock) was most pronounced in female SCZ patients in later adulthood compared to matched controls. Female patients with high SCZ polygenic risk scores (PRS) present the highest age acceleration in this age group with +4.30 years (CI: 2.40-6.20, P=1.3E-05). Phenotypic age and SCZ PRS contribute additively to the illness and together explain up to 22.4% of the variance in disease status in this study. This suggests that combining genetic and epigenetic predictors may improve predictions of disease outcomes.

**Conclusions:** Since increased phenotypic age is associated with increased risk of all-cause mortality, our findings indicate that specific and identifiable patient groups are at increased mortality risk as measured by the Levine clock. These results provide new biological insights into the aging landscape of SCZ with age- and sex-specific effects and warrant further investigations into the potential of DNAm clocks as clinical biomarkers that may help with disease management in schizophrenia.
