## Supplemental Table 5-8 for "Epigenetic age is accelerated in schizophrenia with age- and sex-specific effects and associated with polygenic disease risk"

### Sheet: TableS5.main.model
Estimator	Dataset	Case	Control	Total	Effect	SE	CI.lb	CI.ub	P	Padj	Het_QE	Het_P	Het_Padj
hannum	Dutch	226	220	446	-0.928704	0.39326	-1.7016	-0.155812	0.0186315	NA	NA	NA
hannum	UK	326	303	629	0.165959	0.372628	-0.565796	0.897714	0.656204	NA	NA	NA
hannum	Scottish	242	404	646	0.337075	0.30547	-0.262767	0.936917	0.27024	NA	NA	NA
hannum	Swedish	33	31	64	0.636497	0.992118	-1.34804	2.62103	0.523606	NA	NA	NA
hannum	meta	827	958	1785	-0.0216866	0.198416	-0.410576	0.367202	0.912966	1	7.39256	0.0603843	0.181153
horvath	Dutch	452	462	914	-0.430075	0.29561	-1.01023	0.150081	0.146049	NA	NA	NA
horvath	UK	330	302	632	-0.652462	0.459	-1.55382	0.248898	0.155671	NA	NA	NA
horvath	Scottish	243	401	644	-0.42597	0.359594	-1.1321	0.280157	0.236621	NA	NA	NA
horvath	Swedish	33	32	65	-0.374233	1.11223	-2.59828	1.84981	0.737671	NA	NA	NA
horvath	meta	1058	1197	2255	-0.469647	0.201081	-0.863758	-0.0755355	0.0195115	0.0585345	0.198667	0.977804	1
levine	Dutch	455	460	915	0.589092	0.430992	-0.25676	1.43494	0.172016	NA	NA	NA
levine	UK	327	304	631	2.26285	0.537873	1.2066	3.3191	2.96502e-05	NA	NA	NA
levine	Scottish	242	403	645	2.17693	0.467816	1.25829	3.09556	3.96912e-06	NA	NA	NA
levine	Swedish	33	32	65	0.694273	1.35953	-2.02428	3.41283	0.611425	NA	NA	NA
levine	meta	1057	1199	2256	1.52797	0.267737	1.00321	2.05272	1.14999e-08	3.44998e-08	8.91258	0.030476	0.0914281

### Sheet: TableS6.interaction.model
Estimator	Dataset	Case	Control	Total	Effect	SE	CI.lb	CI.ub	P	Padj	Het_QE	Het_P	Het_Padj
hannum	Dutch	226	220	446	-0.0100853	0.0284104	-0.0659218	0.0457512	0.72277	NA	NA	NA	NA
hannum	UK	326	303	629	0.0400673	0.0242791	-0.00761132	0.0877459	0.0993889	NA	NA	NA	NA
hannum	Scottish	242	404	646	0.0296343	0.024616	-0.0187035	0.0779721	0.229087	NA	NA	NA	NA
hannum	meta	794	927	1721	0.0227627	0.0147672	-0.00618054	0.0517059	0.123211	0.369634	1.92271	0.382374	1
horvath	Dutch	452	462	914	0.0744837	0.0226999	0.0299333	0.119034	0.00107291	NA	NA	NA	NA
horvath	UK	330	302	632	0.0130102	0.0297688	-0.0454485	0.0714689	0.662233	NA	NA	NA	NA
horvath	Scottish	243	401	644	0.0507329	0.0290283	-0.0062695	0.107735	0.0809955	NA	NA	NA	NA
horvath	meta	1025	1165	2190	0.0515611	0.0153288	0.0215173	0.0816049	0.000769099	0.0023073	2.69757	0.259555	0.778665
levine	Dutch	455	460	915	0.0642698	0.0330754	-0.000643067	0.129183	0.0523083	NA	NA	NA	NA
levine	UK	327	304	631	0.0395614	0.0351094	-0.0293851	0.108508	0.260258	NA	NA	NA	NA
levine	Scottish	242	403	645	0.0836367	0.0376445	0.00971513	0.157558	0.026649	NA	NA	NA	NA
levine	meta	1024	1167	2191	0.0616461	0.0202818	0.0218945	0.101398	0.0023699	0.00710969	0.743217	0.689624	1

### Sheet: Table S7.horvath.perAgeGroup
Estimator	AgeGroup		Dataset	Case	Control	Total	Effect	SE	CI.lb	CI.ub	P	Padj (n=10)	Het_QE	Het_P
horvath	[18	30)	Dutch	203	194	397	-1.29284	0.432445	-2.14303	-0.442644	0.00296904		NA	NA
horvath	[18	30)	UK	54	131	185	-0.337666	0.901573	-2.11661	1.44128	0.708448		NA	NA
horvath	[18	30)	Scottish	45	63	108	-1.66914	0.75979	-3.17584	-0.162451	0.030251		NA	NA
horvath	[18	30)	meta	302	388	690	-1.22987	0.346899	-1.90978	-0.549962	0.000392124	0.00392124	1.33478	0.513045
horvath	[30	40)	Dutch	114	99	213	-0.71514	0.622866	-1.94305	0.512765	0.252221		NA	NA
horvath	[30	40)	UK	91	69	160	-0.559012	0.937888	-2.41161	1.29359	0.552017		NA	NA
horvath	[30	40)	Scottish	61	76	137	-0.417453	0.751155	-1.90321	1.0683	0.579316		NA	NA
horvath	[30	40)	meta	266	244	510	-0.586632	0.426917	-1.42337	0.25011	0.169407	1	0.0941606	0.954011
horvath	[40	50)	Dutch	52	89	141	0.280181	0.746017	-1.19502	1.75538	0.707818		NA	NA
horvath	[40	50)	UK	82	44	126	-3.33794	0.99797	-5.31352	-1.36236	0.00109466		NA	NA
horvath	[40	50)	Scottish	66	115	181	0.0935138	0.696345	-1.28069	1.46772	0.893324		NA	NA
horvath	[40	50)	meta	200	248	448	-0.54599	0.453461	-1.43476	0.342777	0.22857	1	9.89657	0.00709556
horvath	[50	60)	Dutch	51	50	101	1.69924	0.850863	0.0105071	3.38796	0.0486191		NA	NA
horvath	[50	60)	UK	58	27	85	-0.593252	1.22532	-3.03125	1.84474	0.629577		NA	NA
horvath	[50	60)	Scottish	50	102	152	0.431985	0.77222	-1.09402	1.95799	0.57673		NA	NA
horvath	[50	60)	Swedish	19	14	33	1.22489	1.48167	-1.80546	4.25524	0.415159		NA	NA
horvath	[50	60)	meta	178	193	371	0.773808	0.489129	-0.184867	1.73248	0.113647	1	2.71631	0.437462
horvath	[60	70)	Dutch	21	29	50	1.36751	1.51007	-1.67209	4.40711	0.369868		NA	NA
horvath	[60	70)	UK	21	20	41	0.937004	1.93747	-2.98867	4.86268	0.631503		NA	NA
horvath	[60	70)	Scottish	21	45	66	0.0471124	1.33797	-2.62746	2.72168	0.972024		NA	NA
horvath	[60	70)	Swedish	13	18	31	-1.63792	1.70219	-5.13052	1.85468	0.344466		NA	NA
horvath	[60	70)	meta	76	112	188	0.192917	0.788435	-1.35239	1.73822	0.806701	1	1.92128	0.588905

### Sheet: TableS8.levine.perAgeGroup
Estimator	group		Dataset	Case	Control	Total	Effect	SE	CI.lb	CI.ub	P	Padj (n=10)	Het_QE	Het_P
levine	[18	30)	Dutch	203	194	397	0.0528893	0.65384	-1.23257	1.33835	0.93557		NA	NA
levine	[18	30)	UK	53	131	184	1.34757	1.05675	-0.737653	3.43278	0.203884		NA	NA
levine	[18	30)	Scottish	45	63	108	0.580767	0.984097	-1.37073	2.53227	0.556369		NA	NA
levine	[18	30)	meta	301	388	689	0.452314	0.484093	-0.49649	1.40112	0.350121	1	1.10792	0.574668
levine	[30	40)	Dutch	115	99	214	0.475313	0.869808	-1.23936	2.18999	0.585332		NA	NA
levine	[30	40)	UK	91	69	160	2.18463	0.985341	0.238298	4.13096	0.0280602		NA	NA
levine	[30	40)	Scottish	60	76	136	2.66371	0.864775	0.9531	4.37432	0.00251736		NA	NA
levine	[30	40)	meta	266	244	510	1.74583	0.520655	0.725369	2.7663	0.000798973	0.00798973	3.45852	0.177416
levine	[40	50)	Dutch	52	87	139	1.16723	1.13368	-1.07483	3.40929	0.305039		NA	NA
levine	[40	50)	UK	82	45	127	1.60761	1.14243	-0.653768	3.86899	0.161896		NA	NA
levine	[40	50)	Scottish	66	114	180	1.98748	0.995822	0.0221919	3.95277	0.0474959		NA	NA
levine	[40	50)	meta	200	246	446	1.62344	0.625896	0.39671	2.85018	0.00949239	0.0949239	0.295769	0.862531
levine	[50	60)	Dutch	51	50	101	0.572065	1.33693	-2.08138	3.22551	0.669677		NA	NA
levine	[50	60)	UK	57	28	85	1.93621	1.73257	-1.51106	5.38348	0.267068		NA	NA
levine	[50	60)	Scottish	50	105	155	3.73385	1.01895	1.72062	5.74708	0.000342584		NA	NA
levine	[50	60)	Swedish	19	14	33	1.03078	2.01862	-3.09776	5.15932	0.613471		NA	NA
levine	[50	60)	meta	177	197	374	2.29125	0.689873	0.939128	3.64338	0.000896087	0.00896087	4.0899	0.251919
levine	[60	70)	Dutch	23	29	52	4.32287	1.94947	0.403202	8.24254	0.03136		NA	NA
levine	[60	70)	UK	21	20	41	3.72864	2.58114	-1.50124	8.95853	0.156994		NA	NA
levine	[60	70)	Scottish	21	45	66	1.53436	1.65069	-1.76532	4.83404	0.356221		NA	NA
levine	[60	70)	Swedish	13	18	31	0.260355	1.99697	-3.83708	4.35779	0.897236		NA	NA
levine	[60	70)	meta	78	112	190	2.25563	0.984856	0.325351	4.18592	0.0220029	0.220029	2.63939	0.450626
